# Deciphering a beetle clock: individual and sex-dependent variation in daily activity patterns

**DOI:** 10.1101/2024.03.18.585527

**Authors:** R Reshma, Tobias Prüser, Nora K. E. Schulz, Paula M. F. Mayer, Maite Ogueta, Ralf Stanewsky, Joachim Kurtz

**Author notes:** Corresponding author: Prof. Dr. Joachim Kurtz, Hüfferstr. 1, 48149 Münster. Shared senior author (Ralf Stanewsky, Joachim Kurtz).

## Abstract

Circadian clocks are inherent to most organisms, including cryptozoic animals that seldom encounter direct light, and regulate their daily activity cycles. A conserved suite of clock genes underpins these rhythms. In this study, we explore the circadian behaviors of the red flour beetle *Tribolium castaneum*, a significant pest impacting stored grain globally. We report on how daily light and temperature cues synchronize distinct activity patterns in these beetles, characterized by reduced morning activity and increased evening activity, anticipating the respective environmental transitions. Although less robust, rhythmicity in locomotor activity is maintained in constant dark and constant light conditions. Notably, we observed more robust rhythmic behaviors in males than females with individual variations exceeding those previously reported for other insect species. RNA interference targeting the *Clock* gene disrupted locomotor activity rhythms. Our findings demonstrate the existence of a circadian clock and of clock-controlled behaviors in *T. castaneum*. Furthermore, they highlight substantial individual differences in circadian activity, laying the groundwork for future research on the relevance of individual variation in circadian rhythms in an ecological and evolutionary context.
