## Supplementary data file for "Deciphering a beetle clock: individual and sex-dependent variation in daily activity patterns"

### Sheet: 2.CroSB_rhythmicity
ID	population	sex	monitor	light condition	rhythmicity
1	Cro	male	34	LD	0
2	Cro	male	34	LD	0
3	Cro	male	34	LD	0
4	Cro	male	34	LD	0
6	Cro	male	34	LD	1
7	Cro	male	34	LD	1
8	Cro	male	34	LD	1
9	Cro	male	33	LD	0
10	Cro	male	33	LD	1
11	Cro	male	33	LD	1
12	Cro	male	33	LD	0
13	Cro	male	33	LD	0
14	Cro	male	33	LD	1
15	Cro	male	33	LD	1
16	Cro	male	33	LD	0
17	Cro	male	32	LD	1
18	Cro	male	32	LD	1
19	Cro	male	32	LD	0
20	Cro	male	32	LD	1
21	Cro	male	32	LD	1
22	Cro	male	32	LD	0
23	Cro	male	32	LD	0
24	Cro	male	32	LD	1
25	Cro	female	34	LD	0
26	Cro	female	34	LD	0
27	Cro	female	34	LD	0
28	Cro	female	34	LD	1
29	Cro	female	34	LD	1
30	Cro	female	34	LD	0
31	Cro	female	34	LD	1
32	Cro	female	34	LD	1
33	Cro	female	33	LD	0
34	Cro	female	33	LD	0
35	Cro	female	33	LD	1
36	Cro	female	33	LD	1
37	Cro	female	33	LD	0
38	Cro	female	33	LD	0
39	Cro	female	33	LD	0
40	Cro	female	33	LD	0
41	Cro	female	32	LD	0
42	Cro	female	32	LD	0
43	Cro	female	32	LD	0
44	Cro	female	32	LD	1
45	Cro	female	32	LD	0
46	Cro	female	32	LD	0
47	Cro	female	32	LD	0
48	Cro	female	32	LD	0
49	SB	male	34	LD	1
50	SB	male	34	LD	1
51	SB	male	34	LD	1
52	SB	male	34	LD	0
53	SB	male	34	LD	1
54	SB	male	34	LD	1
55	SB	male	34	LD	1
56	SB	male	34	LD	1
57	SB	male	33	LD	0
58	SB	male	33	LD	0
59	SB	male	33	LD	0
60	SB	male	33	LD	1
61	SB	male	33	LD	0
62	SB	male	33	LD	1
63	SB	male	33	LD	0
64	SB	male	33	LD	0
65	SB	male	32	LD	1
66	SB	male	32	LD	1
67	SB	male	32	LD	0
68	SB	male	32	LD	0
69	SB	male	32	LD	1
70	SB	male	32	LD	0
71	SB	male	32	LD	1
72	SB	male	32	LD	1
73	SB	female	34	LD	1
74	SB	female	34	LD	0
75	SB	female	34	LD	1
76	SB	female	34	LD	0
77	SB	female	34	LD	0
78	SB	female	34	LD	0
79	SB	female	34	LD	0
81	SB	female	33	LD	0
82	SB	female	33	LD	1
83	SB	female	33	LD	0
84	SB	female	33	LD	0
85	SB	female	33	LD	0
86	SB	female	33	LD	1
87	SB	female	33	LD	1
88	SB	female	33	LD	0
89	SB	female	32	LD	1
90	SB	female	32	LD	1
91	SB	female	32	LD	1
92	SB	female	32	LD	1
93	SB	female	32	LD	1
94	SB	female	32	LD	1
95	SB	female	32	LD	1
96	SB	female	32	LD	1
1	Cro	male	34	DD	0
2	Cro	male	34	DD	0
3	Cro	male	34	DD	0
4	Cro	male	34	DD	0
6	Cro	male	34	DD	0
7	Cro	male	34	DD	0
8	Cro	male	34	DD	0
9	Cro	male	33	DD	1
10	Cro	male	33	DD	0
11	Cro	male	33	DD	0
12	Cro	male	33	DD	0
13	Cro	male	33	DD	0
14	Cro	male	33	DD	0
15	Cro	male	33	DD	0
16	Cro	male	33	DD	0
17	Cro	male	32	DD	0
18	Cro	male	32	DD	0
20	Cro	male	32	DD	0
21	Cro	male	32	DD	0
24	Cro	male	32	DD	0
25	Cro	female	34	DD	0
26	Cro	female	34	DD	0
27	Cro	female	34	DD	0
28	Cro	female	34	DD	0
31	Cro	female	34	DD	0
32	Cro	female	34	DD	0
33	Cro	female	33	DD	0
34	Cro	female	33	DD	0
35	Cro	female	33	DD	1
36	Cro	female	33	DD	0
38	Cro	female	33	DD	0
39	Cro	female	33	DD	0
41	Cro	female	32	DD	0
42	Cro	female	32	DD	0
44	Cro	female	32	DD	0
45	Cro	female	32	DD	0
46	Cro	female	32	DD	0
47	Cro	female	32	DD	0
48	Cro	female	32	DD	0
49	SB	male	34	DD	0
50	SB	male	34	DD	0
51	SB	male	34	DD	0
52	SB	male	34	DD	0
53	SB	male	34	DD	0
54	SB	male	34	DD	1
55	SB	male	34	DD	1
56	SB	male	34	DD	0
57	SB	male	33	DD	0
59	SB	male	33	DD	0
60	SB	male	33	DD	0
61	SB	male	33	DD	1
62	SB	male	33	DD	0
63	SB	male	33	DD	0
64	SB	male	33	DD	0
65	SB	male	32	DD	1
66	SB	male	32	DD	0
68	SB	male	32	DD	0
69	SB	male	32	DD	1
72	SB	male	32	DD	1
73	SB	female	34	DD	0
74	SB	female	34	DD	1
75	SB	female	34	DD	0
76	SB	female	34	DD	0
77	SB	female	34	DD	0
78	SB	female	34	DD	0
79	SB	female	34	DD	0
82	SB	female	33	DD	0
83	SB	female	33	DD	0
84	SB	female	33	DD	0
85	SB	female	33	DD	1
86	SB	female	33	DD	0
87	SB	female	33	DD	0
88	SB	female	33	DD	0
89	SB	female	32	DD	1
90	SB	female	32	DD	0
91	SB	female	32	DD	0
92	SB	female	32	DD	1
93	SB	female	32	DD	0
94	SB	female	32	DD	0
95	SB	female	32	DD	1
96	SB	female	32	DD	1

### Sheet: 1.LDDD_rhythmicity
ID	sex	monitor	light condition	Rhythmicity
129	Female	30	LD	0
130	Female	30	LD	0
131	Female	30	LD	0
132	Female	30	LD	0
133	Female	30	LD	1
134	Female	30	LD	1
135	Female	30	LD	0
136	Female	30	LD	0
137	Female	31	LD	0
138	Female	31	LD	0
139	Female	31	LD	1
140	Female	31	LD	0
141	Female	31	LD	1
142	Female	31	LD	0
143	Female	31	LD	0
144	Female	31	LD	0
145	Female	33	LD	0
146	Female	33	LD	0
147	Female	33	LD	0
148	Female	33	LD	0
149	Female	33	LD	1
150	Female	33	LD	1
151	Female	33	LD	1
152	Female	33	LD	0
153	Female	34	LD	0
154	Female	34	LD	0
155	Female	34	LD	0
156	Female	34	LD	0
157	Female	34	LD	0
158	Female	34	LD	0
159	Female	34	LD	0
160	Female	34	LD	0
161	Male	30	LD	1
162	Male	30	LD	0
163	Male	30	LD	0
164	Male	30	LD	1
166	Male	30	LD	0
167	Male	30	LD	1
168	Male	30	LD	1
169	Male	31	LD	0
170	Male	31	LD	0
171	Male	31	LD	1
172	Male	31	LD	0
173	Male	31	LD	0
174	Male	31	LD	0
175	Male	31	LD	0
176	Male	31	LD	1
177	Male	33	LD	0
178	Male	33	LD	1
179	Male	33	LD	1
180	Male	33	LD	1
181	Male	33	LD	1
182	Male	33	LD	1
183	Male	33	LD	0
184	Male	33	LD	1
185	Male	34	LD	0
186	Male	34	LD	0
187	Male	34	LD	1
188	Male	34	LD	0
189	Male	34	LD	1
190	Male	34	LD	1
191	Male	34	LD	1
192	Male	34	LD	0
129	Female	30	DD	0
130	Female	30	DD	1
131	Female	30	DD	1
132	Female	30	DD	0
133	Female	30	DD	0
134	Female	30	DD	0
135	Female	30	DD	0
136	Female	30	DD	0
137	Female	31	DD	0
138	Female	31	DD	0
139	Female	31	DD	1
140	Female	31	DD	0
141	Female	31	DD	1
142	Female	31	DD	0
143	Female	31	DD	0
144	Female	31	DD	0
145	Female	33	DD	0
146	Female	33	DD	0
147	Female	33	DD	0
148	Female	33	DD	1
149	Female	33	DD	1
150	Female	33	DD	1
151	Female	33	DD	1
152	Female	33	DD	1
153	Female	34	DD	0
154	Female	34	DD	0
155	Female	34	DD	0
156	Female	34	DD	0
157	Female	34	DD	0
158	Female	34	DD	0
159	Female	34	DD	0
160	Female	34	DD	0
161	Male	30	DD	0
162	Male	30	DD	0
163	Male	30	DD	1
164	Male	30	DD	0
166	Male	30	DD	0
167	Male	30	DD	0
168	Male	30	DD	1
169	Male	31	DD	0
170	Male	31	DD	0
171	Male	31	DD	1
172	Male	31	DD	0
173	Male	31	DD	0
174	Male	31	DD	0
175	Male	31	DD	0
176	Male	31	DD	0
177	Male	33	DD	1
178	Male	33	DD	1
179	Male	33	DD	0
180	Male	33	DD	1
181	Male	33	DD	0
182	Male	33	DD	1
183	Male	33	DD	0
184	Male	33	DD	1
185	Male	34	DD	0
186	Male	34	DD	1
187	Male	34	DD	0
188	Male	34	DD	0
189	Male	34	DD	0
190	Male	34	DD	1
191	Male	34	DD	0
192	Male	34	DD	0

### Sheet: 4.temp.cycle_noramp_rhythmicity
ID	sex	monitor	Temp condition	rhythmicity
1	female	29	cycle	0
2	female	29	cycle	0
3	female	29	cycle	0
4	female	29	cycle	0
5	female	29	cycle	0
6	female	29	cycle	0
7	female	29	cycle	0
8	female	29	cycle	0
9	female	30	cycle	0
10	female	30	cycle	1
11	female	30	cycle	0
12	female	30	cycle	0
13	female	30	cycle	0
14	female	30	cycle	1
15	female	30	cycle	0
16	female	30	cycle	0
17	female	31	cycle	1
18	female	31	cycle	1
19	female	31	cycle	0
20	female	31	cycle	0
21	female	31	cycle	1
22	female	31	cycle	0
23	female	31	cycle	1
24	female	31	cycle	0
25	male	29	cycle	1
26	male	29	cycle	0
27	male	29	cycle	1
28	male	29	cycle	0
29	male	29	cycle	0
30	male	29	cycle	1
31	male	29	cycle	0
32	male	29	cycle	0
33	male	30	cycle	0
34	male	30	cycle	0
35	male	30	cycle	1
36	male	30	cycle	0
37	male	30	cycle	1
38	male	30	cycle	1
39	male	30	cycle	0
40	male	30	cycle	1
41	male	31	cycle	0
42	male	31	cycle	0
43	male	31	cycle	1
44	male	31	cycle	1
45	male	31	cycle	0
46	male	31	cycle	1
47	male	31	cycle	1
48	male	31	cycle	0
1	female	29	constant	0
2	female	29	constant	0
3	female	29	constant	0
4	female	29	constant	0
5	female	29	constant	0
6	female	29	constant	0
7	female	29	constant	0
8	female	29	constant	0
9	female	30	constant	0
10	female	30	constant	1
11	female	30	constant	0
12	female	30	constant	0
13	female	30	constant	0
14	female	30	constant	0
15	female	30	constant	0
16	female	30	constant	1
17	female	31	constant	0
18	female	31	constant	0
19	female	31	constant	1
20	female	31	constant	0
21	female	31	constant	1
22	female	31	constant	0
23	female	31	constant	0
24	female	31	constant	0
25	male	29	constant	1
26	male	29	constant	0
27	male	29	constant	0
28	male	29	constant	0
29	male	29	constant	0
30	male	29	constant	0
31	male	29	constant	0
32	male	29	constant	0
33	male	30	constant	1
34	male	30	constant	1
35	male	30	constant	0
36	male	30	constant	1
37	male	30	constant	1
38	male	30	constant	0
39	male	30	constant	1
40	male	30	constant	1
41	male	31	constant	0
42	male	31	constant	0
43	male	31	constant	0
44	male	31	constant	1
45	male	31	constant	1
46	male	31	constant	1
47	male	31	constant	1
48	male	31	constant	0

### Sheet: 5.temp.cycle_ramp_rhythm
ID	sex	monitor	Temp condition	rhythmicity
1	female	29	cycle	1
2	female	29	cycle	0
3	female	29	cycle	0
4	female	29	cycle	0
5	female	29	cycle	0
6	female	29	cycle	1
7	female	29	cycle	1
8	female	29	cycle	0
9	female	30	cycle	0
10	female	30	cycle	0
11	female	30	cycle	0
12	female	30	cycle	0
13	female	30	cycle	0
14	female	30	cycle	0
15	female	30	cycle	1
16	female	30	cycle	0
17	female	31	cycle	0
18	female	31	cycle	0
19	female	31	cycle	0
20	female	31	cycle	0
21	female	31	cycle	0
22	female	31	cycle	0
23	female	31	cycle	1
24	female	31	cycle	1
25	female	32	cycle	1
26	female	32	cycle	0
27	female	32	cycle	0
28	female	32	cycle	0
29	female	32	cycle	0
30	female	32	cycle	0
31	female	32	cycle	0
32	female	32	cycle	1
33	female	33	cycle	0
34	female	33	cycle	1
35	female	33	cycle	1
36	female	33	cycle	1
37	female	33	cycle	0
38	female	33	cycle	0
39	female	33	cycle	0
40	female	33	cycle	1
41	female	34	cycle	1
42	female	34	cycle	0
43	female	34	cycle	0
44	female	34	cycle	1
45	female	34	cycle	1
46	female	34	cycle	0
47	female	34	cycle	1
48	female	34	cycle	0
49	male	29	cycle	1
50	male	29	cycle	0
51	male	29	cycle	1
52	male	29	cycle	0
53	male	29	cycle	1
54	male	29	cycle	0
55	male	29	cycle	0
56	male	29	cycle	0
57	male	30	cycle	0
58	male	30	cycle	0
59	male	30	cycle	1
60	male	30	cycle	0
61	male	30	cycle	0
62	male	30	cycle	0
63	male	30	cycle	0
64	male	30	cycle	1
65	male	31	cycle	1
66	male	31	cycle	1
67	male	31	cycle	0
68	male	31	cycle	1
69	male	31	cycle	0
70	male	31	cycle	0
71	male	31	cycle	0
72	male	31	cycle	1
73	male	32	cycle	0
74	male	32	cycle	1
75	male	32	cycle	0
76	male	32	cycle	0
77	male	32	cycle	0
78	male	32	cycle	0
79	male	32	cycle	1
80	male	32	cycle	0
81	male	33	cycle	0
82	male	33	cycle	0
83	male	33	cycle	1
84	male	33	cycle	1
85	male	33	cycle	0
86	male	33	cycle	1
87	male	33	cycle	0
88	male	33	cycle	1
89	male	34	cycle	0
90	male	34	cycle	1
91	male	34	cycle	0
92	male	34	cycle	0
93	male	34	cycle	0
94	male	34	cycle	1
95	male	34	cycle	0
96	male	34	cycle	0
1	female	29	constant	0
2	female	29	constant	0
3	female	29	constant	0
4	female	29	constant	0
5	female	29	constant	0
6	female	29	constant	1
7	female	29	constant	0
8	female	29	constant	0
9	female	30	constant	0
10	female	30	constant	0
11	female	30	constant	0
12	female	30	constant	0
13	female	30	constant	0
14	female	30	constant	1
15	female	30	constant	0
16	female	30	constant	0
17	female	31	constant	0
18	female	31	constant	0
19	female	31	constant	1
20	female	31	constant	1
21	female	31	constant	0
22	female	31	constant	1
23	female	31	constant	0
24	female	31	constant	1
25	female	32	constant	0
26	female	32	constant	0
27	female	32	constant	0
28	female	32	constant	0
29	female	32	constant	1
30	female	32	constant	0
31	female	32	constant	0
32	female	32	constant	0
49	male	29	constant	1
50	male	29	constant	1
51	male	29	constant	1
52	male	29	constant	0
53	male	29	constant	0
54	male	29	constant	0
55	male	29	constant	0
56	male	29	constant	0
57	male	30	constant	0
58	male	30	constant	0
59	male	30	constant	1
60	male	30	constant	0
61	male	30	constant	0
62	male	30	constant	0
63	male	30	constant	1
64	male	30	constant	0
65	male	31	constant	0
66	male	31	constant	1
67	male	31	constant	0
68	male	31	constant	0
69	male	31	constant	0
70	male	31	constant	1
71	male	31	constant	1
72	male	31	constant	1
73	male	32	constant	0
74	male	32	constant	0
75	male	32	constant	0
76	male	32	constant	0
77	male	32	constant	0
78	male	32	constant	0
79	male	32	constant	0
80	male	32	constant	0

### Sheet: 6.Clk_kd
ID	treatment	sex	monitor	light condition	rhythmicity
1	agfp	female	29	LD	1		agfp= RNAi control
2	agfp	female	29	LD	0
3	agfp	female	29	LD	0
4	agfp	female	29	LD	1
5	agfp	female	29	LD	0
6	agfp	female	29	LD	1
7	agfp	female	29	LD	1
8	agfp	female	29	LD	1
9	agfp	female	30	LD	0
10	agfp	female	30	LD	0
11	agfp	female	30	LD	0
12	agfp	female	30	LD	1
13	agfp	female	30	LD	0
14	agfp	female	30	LD	0
15	agfp	female	30	LD	0
16	agfp	female	30	LD	0
17	agfp	female	31	LD	1
18	agfp	female	31	LD	0
19	agfp	female	31	LD	0
20	agfp	female	31	LD	1
21	agfp	female	31	LD	0
22	agfp	female	31	LD	0
23	agfp	female	31	LD	0
24	agfp	female	31	LD	0
25	naïve	female	32	LD	0
26	naïve	female	32	LD	0
27	naïve	female	32	LD	0
28	naïve	female	32	LD	0
29	naïve	female	32	LD	0
30	naïve	female	32	LD	0
31	naïve	female	32	LD	1
32	naïve	female	32	LD	0
33	naïve	female	33	LD	0
34	naïve	female	33	LD	0
35	naïve	female	33	LD	1
36	naïve	female	33	LD	0
37	naïve	female	33	LD	1
38	naïve	female	33	LD	0
39	naïve	female	33	LD	0
40	naïve	female	34	LD	0
41	naïve	female	34	LD	0
42	naïve	female	34	LD	1
43	naïve	female	34	LD	0
44	naïve	female	34	LD	0
45	naïve	female	34	LD	0
46	naïve	female	34	LD	1
47	naïve	female	34	LD	0
48	naïve	female	34	LD	0
97	clock	female	35	LD	0
98	clock	female	35	LD	0
99	clock	female	35	LD	1
100	clock	female	35	LD	0
101	clock	female	35	LD	0
102	clock	female	35	LD	0
103	clock	female	35	LD	0
104	clock	female	35	LD	0
105	clock	female	36	LD	1
106	clock	female	36	LD	0
107	clock	female	36	LD	1
108	clock	female	36	LD	0
109	clock	female	36	LD	0
110	clock	female	36	LD	0
111	clock	female	36	LD	0
112	clock	female	36	LD	0
113	clock	female	37	LD	0
114	clock	female	37	LD	0
115	clock	female	37	LD	0
116	clock	female	37	LD	0
117	clock	female	37	LD	0
118	clock	female	37	LD	1
119	clock	female	37	LD	0
120	clock	female	37	LD	0
1	agfp	female	29	DD	1
2	agfp	female	29	DD	0
3	agfp	female	29	DD	0
4	agfp	female	29	DD	0
5	agfp	female	29	DD	0
6	agfp	female	29	DD	1
7	agfp	female	29	DD	0
8	agfp	female	29	DD	1
9	agfp	female	30	DD	0
10	agfp	female	30	DD	0
11	agfp	female	30	DD	0
12	agfp	female	30	DD	1
13	agfp	female	30	DD	0
14	agfp	female	30	DD	0
15	agfp	female	30	DD	1
16	agfp	female	30	DD	1
17	agfp	female	31	DD	0
18	agfp	female	31	DD	1
19	agfp	female	31	DD	0
20	agfp	female	31	DD	0
21	agfp	female	31	DD	0
22	agfp	female	31	DD	0
23	agfp	female	31	DD	0
24	agfp	female	31	DD	0
25	naïve	female	32	DD	0
26	naïve	female	32	DD	0
27	naïve	female	32	DD	0
28	naïve	female	32	DD	0
29	naïve	female	32	DD	0
30	naïve	female	32	DD	0
31	naïve	female	32	DD	1
32	naïve	female	32	DD	0
33	naïve	female	33	DD	0
34	naïve	female	33	DD	0
35	naïve	female	33	DD	0
36	naïve	female	33	DD	1
37	naïve	female	33	DD	0
38	naïve	female	33	DD	0
39	naïve	female	33	DD	0
40	naïve	female	34	DD	0
41	naïve	female	34	DD	0
42	naïve	female	34	DD	0
43	naïve	female	34	DD	1
44	naïve	female	34	DD	0
45	naïve	female	34	DD	0
46	naïve	female	34	DD	0
47	naïve	female	34	DD	0
48	naïve	female	34	DD	0
97	clock	female	35	DD	0
98	clock	female	35	DD	0
99	clock	female	35	DD	0
100	clock	female	35	DD	0
101	clock	female	35	DD	0
102	clock	female	35	DD	0
103	clock	female	35	DD	0
104	clock	female	35	DD	0
105	clock	female	36	DD	0
106	clock	female	36	DD	0
107	clock	female	36	DD	0
108	clock	female	36	DD	0
109	clock	female	36	DD	0
110	clock	female	36	DD	0
111	clock	female	36	DD	0
112	clock	female	36	DD	1
113	clock	female	37	DD	0
114	clock	female	37	DD	0
115	clock	female	37	DD	0
116	clock	female	37	DD	0
117	clock	female	37	DD	0
118	clock	female	37	DD	0
119	clock	female	37	DD	0
120	clock	female	37	DD	0
145	agfp	male	36	LD	1
146	agfp	male	36	LD	1
147	agfp	male	36	LD	0
148	agfp	male	36	LD	1
149	agfp	male	36	LD	0
150	agfp	male	36	LD	0
151	agfp	male	36	LD	1
152	agfp	male	36	LD	0
153	agfp	male	37	LD	0
154	agfp	male	37	LD	1
155	agfp	male	37	LD	1
156	agfp	male	37	LD	0
157	agfp	male	37	LD	1
158	agfp	male	37	LD	1
159	agfp	male	37	LD	0
160	agfp	male	37	LD	1
161	agfp	male	29	LD	1
162	agfp	male	29	LD	1
163	agfp	male	29	LD	0
164	agfp	male	29	LD	1
165	agfp	male	29	LD	1
166	agfp	male	29	LD	0
167	agfp	male	29	LD	0
168	agfp	male	29	LD	1
169	naïve	male	32	LD	1
170	naïve	male	32	LD	0
171	naïve	male	32	LD	0
172	naïve	male	32	LD	1
173	naïve	male	32	LD	0
174	naïve	male	32	LD	1
175	naïve	male	32	LD	1
176	naïve	male	32	LD	0
177	naïve	male	34	LD	1
178	naïve	male	34	LD	1
179	naïve	male	34	LD	0
180	naïve	male	34	LD	0
181	naïve	male	34	LD	0
182	naïve	male	34	LD	1
183	naïve	male	34	LD	1
184	naïve	male	34	LD	1
185	naïve	male	35	LD	0
186	naïve	male	35	LD	0
187	naïve	male	35	LD	0
188	naïve	male	35	LD	0
189	naïve	male	35	LD	1
190	naïve	male	35	LD	1
191	naïve	male	35	LD	0
192	naïve	male	35	LD	0
241	clock	male	30	LD	0
242	clock	male	30	LD	0
243	clock	male	30	LD	0
244	clock	male	30	LD	1
245	clock	male	30	LD	0
246	clock	male	30	LD	1
247	clock	male	30	LD	0
248	clock	male	30	LD	0
249	clock	male	32	LD	0
250	clock	male	32	LD	0
251	clock	male	32	LD	1
252	clock	male	32	LD	0
253	clock	male	32	LD	0
254	clock	male	32	LD	1
255	clock	male	32	LD	0
256	clock	male	32	LD	0
257	clock	male	37	LD	1
258	clock	male	37	LD	0
259	clock	male	37	LD	0
260	clock	male	37	LD	1
261	clock	male	37	LD	0
262	clock	male	37	LD	1
263	clock	male	37	LD	0
264	clock	male	37	LD	1
145	agfp	male	36	DD	0
146	agfp	male	36	DD	0
147	agfp	male	36	DD	0
148	agfp	male	36	DD	1
149	agfp	male	36	DD	0
150	agfp	male	36	DD	0
151	agfp	male	36	DD	0
152	agfp	male	36	DD	1
153	agfp	male	37	DD	0
154	agfp	male	37	DD	0
155	agfp	male	37	DD	0
156	agfp	male	37	DD	0
157	agfp	male	37	DD	1
158	agfp	male	37	DD	0
159	agfp	male	37	DD	0
160	agfp	male	37	DD	0
161	agfp	male	29	DD	0
162	agfp	male	29	DD	1
163	agfp	male	29	DD	0
164	agfp	male	29	DD	0
165	agfp	male	29	DD	0
167	agfp	male	29	DD	0
168	agfp	male	29	DD	0
169	naïve	male	32	DD	1
170	naïve	male	32	DD	1
171	naïve	male	32	DD	0
172	naïve	male	32	DD	0
173	naïve	male	32	DD	0
174	naïve	male	32	DD	0
175	naïve	male	32	DD	0
176	naïve	male	32	DD	0
177	naïve	male	34	DD	0
178	naïve	male	34	DD	1
179	naïve	male	34	DD	0
180	naïve	male	34	DD	1
181	naïve	male	34	DD	0
182	naïve	male	34	DD	0
183	naïve	male	34	DD	0
184	naïve	male	34	DD	0
185	naïve	male	35	DD	0
186	naïve	male	35	DD	0
187	naïve	male	35	DD	0
188	naïve	male	35	DD	0
189	naïve	male	35	DD	0
190	naïve	male	35	DD	0
191	naïve	male	35	DD	0
192	naïve	male	35	DD	0
241	clock	male	30	DD	0
242	clock	male	30	DD	0
243	clock	male	30	DD	0
244	clock	male	30	DD	0
245	clock	male	30	DD	0
246	clock	male	30	DD	0
247	clock	male	30	DD	0
248	clock	male	30	DD	0
249	clock	male	31	DD	0
250	clock	male	31	DD	0
251	clock	male	31	DD	0
252	clock	male	31	DD	0
253	clock	male	31	DD	0
254	clock	male	31	DD	1
255	clock	male	31	DD	0
256	clock	male	31	DD	0
257	clock	male	33	DD	0
258	clock	male	33	DD	0
259	clock	male	33	DD	0
260	clock	male	33	DD	1
261	clock	male	33	DD	0
262	clock	male	33	DD	0
263	clock	male	33	DD	0
264	clock	male	33	DD	0

### Sheet: 7.LDDD_avgactivity
ID	sex	light condition	monitor	average activity
1	male	LD	30	0.864782
2	male	LD	30	0.911905
3	male	LD	30	2.07679
4	male	LD	30	0.28869
6	male	LD	30	1.34048
7	male	LD	30	0.558234
8	male	LD	30	1.862
9	male	LD	31	1.58651
10	male	LD	31	0.61131
11	male	LD	31	0.770635
12	male	LD	31	4.36944
13	male	LD	31	2.1503
14	male	LD	31	2.21607
15	male	LD	31	0.830754
16	male	LD	31	1.12282
17	male	LD	33	0.490079
18	male	LD	33	1.70486
19	male	LD	33	0.39871
20	male	LD	33	3.22718
21	male	LD	33	1.39246
22	male	LD	33	4.31062
23	male	LD	33	0.773512
24	male	LD	33	0.731448
25	male	LD	34	1.86677
26	male	LD	34	1.14395
27	male	LD	34	2.92877
28	male	LD	34	1.59653
29	male	LD	34	1.40645
30	male	LD	34	0.631548
31	male	LD	34	1.52183
32	male	LD	34	0.88244
33	female	LD	30	4.09048
34	female	LD	30	1.08016
35	female	LD	30	1.12242
36	female	LD	30	2.74296
37	female	LD	30	2.29772
38	female	LD	30	1.94286
39	female	LD	30	1.00645
40	female	LD	30	5.57897
41	female	LD	31	0.955258
42	female	LD	31	0.903968
43	female	LD	31	1.40347
44	female	LD	31	1.09772
45	female	LD	31	6.70397
46	female	LD	31	1.29673
47	female	LD	31	3.53393
48	female	LD	31	1.60982
49	female	LD	33	2.22927
50	female	LD	33	3.93849
51	female	LD	33	0.74494
52	female	LD	33	2.66875
53	female	LD	33	1.30794
54	female	LD	33	2.14415
55	female	LD	33	2.45169
56	female	LD	33	1.89712
57	female	LD	34	3.76508
58	female	LD	34	1.31052
59	female	LD	34	7.18859
60	female	LD	34	4.23889
61	female	LD	34	2.09841
62	female	LD	34	4.25466
63	female	LD	34	4.60437
64	female	LD	34	5.81409
1	male	DD	30	1.18519
2	male	DD	30	2.23727
3	male	DD	30	1.86875
4	male	DD	30	0.226505
6	male	DD	30	1.3669
7	male	DD	30	0.69213
8	male	DD	30	1.92153
9	male	DD	31	2.12396
10	male	DD	31	0.307176
11	male	DD	31	1.08646
12	male	DD	31	2.56215
13	male	DD	31	1.41215
14	male	DD	31	3.05706
15	male	DD	31	0.626273
16	male	DD	31	0.931134
17	male	DD	33	0.447917
18	male	DD	33	1.77431
19	male	DD	33	0.556944
20	male	DD	33	3.03426
21	male	DD	33	1.58669
22	male	DD	33	4.62894
23	male	DD	33	0.896644
24	male	DD	33	0.758333
25	male	DD	34	1.0125
26	male	DD	34	0.877199
27	male	DD	34	1.67662
28	male	DD	34	1.57373
29	male	DD	34	0.939236
30	male	DD	34	0.667361
31	male	DD	34	1.461
32	male	DD	34	1.04363
33	female	DD	30	7.95602
34	female	DD	30	0.886921
35	female	DD	30	1.17581
36	female	DD	30	2.30428
37	female	DD	30	4.15046
38	female	DD	30	1.69884
39	female	DD	30	0.534144
40	female	DD	30	5.42824
41	female	DD	31	1.07118
42	female	DD	31	0.500116
43	female	DD	31	1.65521
44	female	DD	31	0.531019
45	female	DD	31	5.93912
46	female	DD	31	1.45463
47	female	DD	31	3.79329
48	female	DD	31	2.33854
49	female	DD	33	1.01701
50	female	DD	33	2.68762
51	female	DD	33	0.66875
52	female	DD	33	2.70104
53	female	DD	33	1.88241
54	female	DD	33	1.90521
55	female	DD	33	1.77951
56	female	DD	33	1.50289
57	female	DD	34	4.96771
58	female	DD	34	0.785185
59	female	DD	34	4.22465
60	female	DD	34	6.22095
61	female	DD	34	2.93299
62	female	DD	34	2.02593
63	female	DD	34	5.564
64	female	DD	34	3.01447

### Sheet: 8.Avgactivity_CroSB_LD
ID	population	sex	light condition	monitor	average activity
1	Cro1	male	LD	32	1.51379
2	Cro1	male	LD	32	2.58988
3	Cro1	male	LD	32	0.670337
4	Cro1	male	LD	32	1.23224
5	Cro1	male	LD	32	0.673413
6	Cro1	male	LD	32	0.533036
7	Cro1	male	LD	32	0.830754
8	Cro1	male	LD	32	0.325794
9	Cro1	male	LD	33	1.49306
10	Cro1	male	LD	33	0.488294
11	Cro1	male	LD	33	1.02788
12	Cro1	male	LD	33	0.55873
13	Cro1	male	LD	33	0.372222
14	Cro1	male	LD	33	0.417758
15	Cro1	male	LD	33	0.94127
16	Cro1	male	LD	33	2.26935
17	Cro1	male	LD	34	0.49256
18	Cro1	male	LD	34	0.331548
19	Cro1	male	LD	34	1.90843
20	Cro1	male	LD	34	0.979563
22	Cro1	male	LD	34	0.605754
23	Cro1	male	LD	34	1.23323
24	Cro1	male	LD	34	2.15823
25	Cro1	female	LD	32	4.28175
26	Cro1	female	LD	32	4.64871
27	Cro1	female	LD	32	1.05595
28	Cro1	female	LD	32	1.33998
29	Cro1	female	LD	32	2.26667
30	Cro1	female	LD	32	2.93373
31	Cro1	female	LD	32	0.746925
32	Cro1	female	LD	32	2.41151
33	Cro1	female	LD	33	1.39643
34	Cro1	female	LD	33	0.810218
35	Cro1	female	LD	33	3.69087
36	Cro1	female	LD	33	3.78294
37	Cro1	female	LD	33	1.33978
38	Cro1	female	LD	33	2.33859
39	Cro1	female	LD	33	2.48353
40	Cro1	female	LD	33	1.00109
41	Cro1	female	LD	34	0.727877
42	Cro1	female	LD	34	0.773413
43	Cro1	female	LD	34	0.633532
44	Cro1	female	LD	34	1.1244
45	Cro1	female	LD	34	2.71062
46	Cro1	female	LD	34	1.69891
47	Cro1	female	LD	34	1.41944
48	Cro1	female	LD	34	1.49077
49	SB	male	LD	32	0.561607
50	SB	male	LD	32	0.405754
51	SB	male	LD	32	0.435317
52	SB	male	LD	32	1.13105
53	SB	male	LD	32	1.5752
54	SB	male	LD	32	1.562
55	SB	male	LD	32	0.47123
56	SB	male	LD	32	0.20248
57	SB	male	LD	33	0.224008
58	SB	male	LD	33	0.625595
59	SB	male	LD	33	0.506647
60	SB	male	LD	33	0.455853
61	SB	male	LD	33	0.0857143
62	SB	male	LD	33	0.813095
63	SB	male	LD	33	0.150298
64	SB	male	LD	33	0.66875
65	SB	male	LD	34	0.926587
66	SB	male	LD	34	0.0797619
67	SB	male	LD	34	0.266468
68	SB	male	LD	34	0.596329
69	SB	male	LD	34	0.964187
70	SB	male	LD	34	0.0742063
71	SB	male	LD	34	0.150893
72	SB	male	LD	34	0.0196429
73	SB	female	LD	32	0.151389
74	SB	female	LD	32	0.771032
75	SB	female	LD	32	0.480754
76	SB	female	LD	32	0.453571
77	SB	female	LD	32	0.191468
78	SB	female	LD	32	1.30853
79	SB	female	LD	32	0.193056
80	SB	female	LD	32	0.740774
81	SB	female	LD	33	2.96528
82	SB	female	LD	33	0.483532
83	SB	female	LD	33	0.314683
84	SB	female	LD	33	0.145833
85	SB	female	LD	33	3.84633
86	SB	female	LD	33	0.134325
87	SB	female	LD	33	0.577679
88	SB	female	LD	33	0.765972
89	SB	female	LD	34	0.125496
90	SB	female	LD	34	0.295139
91	SB	female	LD	34	0.704266
92	SB	female	LD	34	2.36587
93	SB	female	LD	34	1.00456
94	SB	female	LD	34	0.63869
95	SB	female	LD	34	3.9881

### Sheet: 9.Avgactivity_CroSB_DD
ID	population	sex	light condition	monitor	average activity
1	Cro	male	DD	34	1.35655
2	Cro	male	DD	34	0.360913
3	Cro	male	DD	34	0.53006
4	Cro	male	DD	34	1.0744
6	Cro	male	DD	34	0.568948
7	Cro	male	DD	34	2.9875
8	Cro	male	DD	34	3.19256
9	Cro	male	DD	33	3.9004
10	Cro	male	DD	33	0.485317
11	Cro	male	DD	33	0.723909
12	Cro	male	DD	33	0.367361
13	Cro	male	DD	33	0.380357
14	Cro	male	DD	33	1.26002
15	Cro	male	DD	33	0.856746
16	Cro	male	DD	33	1.70923
17	Cro	male	DD	32	1.33621
18	Cro	male	DD	32	4.20734
19	Cro	male	DD	32	0.392361
20	Cro	male	DD	32	1.93244
21	Cro	male	DD	32	1.11617
22	Cro	male	DD	32	0.317262
24	Cro	male	DD	32	0.165873
25	Cro	female	DD	34	0.436012
26	Cro	female	DD	34	0.643849
27	Cro	female	DD	34	0.44246
28	Cro	female	DD	34	0.519048
31	Cro	female	DD	34	1.20317
32	Cro	female	DD	34	1.12738
33	Cro	female	DD	33	0.875
34	Cro	female	DD	33	1.10218
35	Cro	female	DD	33	2.07262
36	Cro	female	DD	33	1.67847
38	Cro	female	DD	33	1.57768
39	Cro	female	DD	33	1.67321
40	Cro	female	DD	33	0.435218
41	Cro	female	DD	32	7.00119
42	Cro	female	DD	32	5.76994
44	Cro	female	DD	32	0.531944
45	Cro	female	DD	32	0.958036
46	Cro	female	DD	32	1.10466
47	Cro	female	DD	32	0.207837
48	Cro	female	DD	32	0.758333
49	SB	male	DD	34	0.983929
50	SB	male	DD	34	0.187004
51	SB	male	DD	34	0.451786
52	SB	male	DD	34	0.422222
53	SB	male	DD	34	2.21925
54	SB	male	DD	34	0.295536
55	SB	male	DD	34	0.143254
56	SB	male	DD	34	0.168056
57	SB	male	DD	33	0.387302
59	SB	male	DD	33	0.978869
60	SB	male	DD	33	0.848214
61	SB	male	DD	33	0.436508
62	SB	male	DD	33	1.55427
63	SB	male	DD	33	0.250099
64	SB	male	DD	33	0.38006
65	SB	male	DD	32	2.26845
66	SB	male	DD	32	0.68125
68	SB	male	DD	32	1.85675
69	SB	male	DD	32	2.57113
70	SB	male	DD	32	0.549107
72	SB	male	DD	32	1.58244
73	SB	female	DD	34	0.208234
74	SB	female	DD	34	0.182937
75	SB	female	DD	34	1.43581
76	SB	female	DD	34	0.894147
77	SB	female	DD	34	1.33849
78	SB	female	DD	34	0.606647
79	SB	female	DD	34	2.02728
82	SB	female	DD	33	0.294345
83	SB	female	DD	33	0.408829
84	SB	female	DD	33	0.216369
85	SB	female	DD	33	4.98601
86	SB	female	DD	33	0.262103
87	SB	female	DD	33	1.0498
88	SB	female	DD	33	1.03671
89	SB	female	DD	32	0.156548
90	SB	female	DD	32	0.594643
91	SB	female	DD	32	1.15149
92	SB	female	DD	32	0.850198
93	SB	female	DD	32	0.562202
94	SB	female	DD	32	1.32093
95	SB	female	DD	32	0.854861
96	SB	female	DD	32	2.46617

### Sheet: 3.LDLL_rhythmicity
ID	light intensity	sex	monitor	light condition	rhythmicity
1	20lux	female	29	LD	1
2	20lux	female	29	LD	0
3	20lux	female	29	LD	0
4	20lux	female	29	LD	0
5	20lux	female	29	LD	0
6	20lux	female	29	LD	0
7	20lux	female	29	LD	0
8	20lux	female	29	LD	0
9	20lux	female	29	LD	0
10	20lux	female	29	LD	0
11	20lux	female	29	LD	1
12	20lux	female	29	LD	0
13	20lux	female	29	LD	0
14	20lux	female	29	LD	1
15	20lux	female	29	LD	0
16	20lux	female	29	LD	0
17	20lux	female	30	LD	0
18	20lux	female	30	LD	0
19	20lux	female	30	LD	0
20	20lux	female	30	LD	0
21	20lux	female	30	LD	0
22	20lux	female	30	LD	1
23	20lux	female	30	LD	0
24	20lux	female	30	LD	0
25	20lux	female	30	LD	0
26	20lux	female	30	LD	1
27	20lux	female	30	LD	0
28	20lux	female	30	LD	0
29	20lux	female	30	LD	0
30	20lux	female	30	LD	1
31	20lux	female	30	LD	0
32	20lux	female	30	LD	0
33	20lux	male	29	LD	0
34	20lux	male	29	LD	1
35	20lux	male	29	LD	0
36	20lux	male	29	LD	0
37	20lux	male	29	LD	0
38	20lux	male	29	LD	1
39	20lux	male	29	LD	1
40	20lux	male	29	LD	0
41	20lux	male	29	LD	1
42	20lux	male	29	LD	1
43	20lux	male	29	LD	0
44	20lux	male	29	LD	1
45	20lux	male	29	LD	1
46	20lux	male	29	LD	0
47	20lux	male	29	LD	1
48	20lux	male	29	LD	1
49	20lux	male	30	LD	0
50	20lux	male	30	LD	1
51	20lux	male	30	LD	1
52	20lux	male	30	LD	1
53	20lux	male	30	LD	1
54	20lux	male	30	LD	1
55	20lux	male	30	LD	0
56	20lux	male	30	LD	0
57	20lux	male	30	LD	0
58	20lux	male	30	LD	0
59	20lux	male	30	LD	1
60	20lux	male	30	LD	0
61	20lux	male	30	LD	0
62	20lux	male	30	LD	0
63	20lux	male	30	LD	1
64	20lux	male	30	LD	0
65	100lux	female	31	LD	1
66	100lux	female	31	LD	1
67	100lux	female	31	LD	0
68	100lux	female	31	LD	0
69	100lux	female	31	LD	1
70	100lux	female	31	LD	0
71	100lux	female	31	LD	0
72	100lux	female	31	LD	0
73	100lux	female	31	LD	0
74	100lux	female	31	LD	1
75	100lux	female	31	LD	0
76	100lux	female	31	LD	0
77	100lux	female	31	LD	1
78	100lux	female	31	LD	0
79	100lux	female	31	LD	1
80	100lux	female	31	LD	0
81	100lux	female	32	LD	0
82	100lux	female	32	LD	0
83	100lux	female	32	LD	0
84	100lux	female	32	LD	0
85	100lux	female	32	LD	1
86	100lux	female	32	LD	0
87	100lux	female	32	LD	0
88	100lux	female	32	LD	0
89	100lux	female	32	LD	1
90	100lux	female	32	LD	0
91	100lux	female	32	LD	0
92	100lux	female	32	LD	1
93	100lux	female	32	LD	0
94	100lux	female	32	LD	0
95	100lux	female	32	LD	0
96	100lux	female	32	LD	1
97	100lux	male	31	LD	1
98	100lux	male	31	LD	1
99	100lux	male	31	LD	1
100	100lux	male	31	LD	1
101	100lux	male	31	LD	0
102	100lux	male	31	LD	1
103	100lux	male	31	LD	1
104	100lux	male	31	LD	1
105	100lux	male	31	LD	0
106	100lux	male	31	LD	1
107	100lux	male	31	LD	1
108	100lux	male	31	LD	1
109	100lux	male	31	LD	1
110	100lux	male	31	LD	1
111	100lux	male	31	LD	0
112	100lux	male	31	LD	1
113	100lux	male	32	LD	1
114	100lux	male	32	LD	1
115	100lux	male	32	LD	1
116	100lux	male	32	LD	0
117	100lux	male	32	LD	1
118	100lux	male	32	LD	1
119	100lux	male	32	LD	0
120	100lux	male	32	LD	1
121	100lux	male	32	LD	0
122	100lux	male	32	LD	1
123	100lux	male	32	LD	1
124	100lux	male	32	LD	0
125	100lux	male	32	LD	1
126	100lux	male	32	LD	1
127	100lux	male	32	LD	0
128	100lux	male	32	LD	1
1	20lux	female	29	LL	0
2	20lux	female	29	LL	0
3	20lux	female	29	LL	0
4	20lux	female	29	LL	1
5	20lux	female	29	LL	0
6	20lux	female	29	LL	0
7	20lux	female	29	LL	0
8	20lux	female	29	LL	0
9	20lux	female	29	LL	0
10	20lux	female	29	LL	0
11	20lux	female	29	LL	0
12	20lux	female	29	LL	0
13	20lux	female	29	LL	0
14	20lux	female	29	LL	0
15	20lux	female	29	LL	0
16	20lux	female	29	LL	0
17	20lux	female	30	LL	0
18	20lux	female	30	LL	0
19	20lux	female	30	LL	0
20	20lux	female	30	LL	0
21	20lux	female	30	LL	0
22	20lux	female	30	LL	0
23	20lux	female	30	LL	1
24	20lux	female	30	LL	1
25	20lux	female	30	LL	0
26	20lux	female	30	LL	0
27	20lux	female	30	LL	0
28	20lux	female	30	LL	0
29	20lux	female	30	LL	0
30	20lux	female	30	LL	0
31	20lux	female	30	LL	0
32	20lux	female	30	LL	0
33	20lux	male	29	LL	0
34	20lux	male	29	LL	0
35	20lux	male	29	LL	0
36	20lux	male	29	LL	1
37	20lux	male	29	LL	0
38	20lux	male	29	LL	1
39	20lux	male	29	LL	0
40	20lux	male	29	LL	0
41	20lux	male	29	LL	0
42	20lux	male	29	LL	0
43	20lux	male	29	LL	0
44	20lux	male	29	LL	0
45	20lux	male	29	LL	0
46	20lux	male	29	LL	0
47	20lux	male	29	LL	0
48	20lux	male	29	LL	1
49	20lux	male	30	LL	0
50	20lux	male	30	LL	0
51	20lux	male	30	LL	0
52	20lux	male	30	LL	0
53	20lux	male	30	LL	1
54	20lux	male	30	LL	0
55	20lux	male	30	LL	0
56	20lux	male	30	LL	0
57	20lux	male	30	LL	1
58	20lux	male	30	LL	0
59	20lux	male	30	LL	0
60	20lux	male	30	LL	0
61	20lux	male	30	LL	0
62	20lux	male	30	LL	0
63	20lux	male	30	LL	1
64	20lux	male	30	LL	0
65	100lux	female	31	LL	0
66	100lux	female	31	LL	0
67	100lux	female	31	LL	0
68	100lux	female	31	LL	0
69	100lux	female	31	LL	0
70	100lux	female	31	LL	0
71	100lux	female	31	LL	0
72	100lux	female	31	LL	0
73	100lux	female	31	LL	0
74	100lux	female	31	LL	1
75	100lux	female	31	LL	0
76	100lux	female	31	LL	0
77	100lux	female	31	LL	0
78	100lux	female	31	LL	0
79	100lux	female	31	LL	0
80	100lux	female	31	LL	0
81	100lux	female	32	LL	0
82	100lux	female	32	LL	0
83	100lux	female	32	LL	0
84	100lux	female	32	LL	0
85	100lux	female	32	LL	0
86	100lux	female	32	LL	0
87	100lux	female	32	LL	0
88	100lux	female	32	LL	0
89	100lux	female	32	LL	0
90	100lux	female	32	LL	0
91	100lux	female	32	LL	0
92	100lux	female	32	LL	0
93	100lux	female	32	LL	0
94	100lux	female	32	LL	0
95	100lux	female	32	LL	0
96	100lux	female	32	LL	0
97	100lux	male	31	LL	0
98	100lux	male	31	LL	0
99	100lux	male	31	LL	1
100	100lux	male	31	LL	0
101	100lux	male	31	LL	0
102	100lux	male	31	LL	0
103	100lux	male	31	LL	0
104	100lux	male	31	LL	0
105	100lux	male	31	LL	0
106	100lux	male	31	LL	0
107	100lux	male	31	LL	0
108	100lux	male	31	LL	1
109	100lux	male	31	LL	0
110	100lux	male	31	LL	0
111	100lux	male	31	LL	0
112	100lux	male	31	LL	0
113	100lux	male	32	LL	0
114	100lux	male	32	LL	1
115	100lux	male	32	LL	0
116	100lux	male	32	LL	0
117	100lux	male	32	LL	0
118	100lux	male	32	LL	1
119	100lux	male	32	LL	0
120	100lux	male	32	LL	0
121	100lux	male	32	LL	0
122	100lux	male	32	LL	0
123	100lux	male	32	LL	0
124	100lux	male	32	LL	0
125	100lux	male	32	LL	0
126	100lux	male	32	LL	0
127	100lux	male	32	LL	0
128	100lux	male	32	LL	0
